# Omnitemporal choreographies of IP_3_R and all five STIM/Orai underlie the complexity of mammalian Ca^2+^ signaling

**DOI:** 10.1101/2020.10.04.325480

**Authors:** Scott M. Emrich, Ryan E. Yoast, Ping Xin, Vikas Arige, Larry E. Wagner, Nadine Hempel, Donald L. Gill, James Sneyd, David I. Yule, Mohamed Trebak

**Affiliations:** Department of Cellular and Molecular Physiology, the Pennsylvania State University College of Medicine; 500 University Dr. Hershey, PA, 17033 USA; Department of Pharmacology, the Pennsylvania State University College of Medicine; 500 University Dr. Hershey, PA, 17033 USA; Penn State Cancer Institute, the Pennsylvania State University College of Medicine; 500 University Dr. Hershey, PA, 17033 USA; Department of Pharmacology and Physiology, University of Rochester, Rochester, NY 14642 USA; Department of Mathematics, The University of Auckland, 38 Princes Street, Auckland, 1010, New Zealand

## Abstract

Invertebrates express one endoplasmic reticulum (ER)-resident Ca^2+^-sensing stromal-interaction molecule (Stim) and one Orai plasma membrane channel protein. Stim conveys store depletion to Orai, mediating the evolutionarily conserved Ca^2+^ release-activated Ca^2+^ (CRAC) current. The crucial role of their vertebrate homologues, STIM1 and Orai1 in mediating CRAC activity in mammals is well-established. However, mammals possess two STIM and three Orai isoforms and the choreography of their interactions under physiological receptor activation is unknown. We show that the five mammalian STIM1/2 and Orai1/2/3 isoforms have non-redundant functions. Yet, all five isoforms are always required together to ensure the graded diversity of mammalian Ca^2+^ signaling events in response to the full spectrum of agonist strengths. Receptor-activated Ca^2+^ signaling across the range of stimulus intensities requires functional interactions between not only STIM1/2 and Orai1/2/3, but also IP_3_R, ensuring that receptor-mediated Ca^2+^ release is precisely tailored to Ca^2+^ entry and activation of nuclear factor of activated T-cells (NFAT). This is orchestrated by two interdependent and counterbalancing paradigms: the N-termini Ca^2+^-binding ER-luminal domains of *unactivated* STIM1/2 inhibit IP_3_R-evoked Ca^2+^ release. Gradual increase in agonist intensity leads to gradual STIM1/2 activation and relief of IP_3_R inhibition. Concomitantly, the cytosolic C-termini of *activated* STIM1/2 differentially interact with Orai1/2/3 proteins as agonist intensity increases. Thus, coordinated and omnitemporal functions of all five STIM/Orai proteins and IP_3_Rs at the ER-lumen and cytosol translate the strength of agonist stimulation to precise levels of Ca^2+^ release, Ca^2+^ entry and NFAT induction, ensuring the diversity and fidelity of complex mammalian Ca^2+^ signaling.

**Highlights:** - All five STIM/Orai and IP_3_R are always required together in mammalian Ca^2+^ signalling
- Unactivated STIM1/2 inhibit IP_3_R and activated STIM1/2 cooperatively activate Orai1/2/3
- STIM1 contribution increases and that of STIM2 decreases as agonist intensifies
- Graded IP_3_R disinhibition and Orai activation tailor receptor activity to NFAT induction
