## Supplementary material for "Omnitemporal choreographies of IP_3_R and all five STIM/Orai underlie the complexity of mammalian Ca^2+^ signaling": List of reagents

### Sheet: Reagents
	Reagent	Source	Identifier	Dilution
	Mouse monoclonal anti-GAPDH	MilliporeSigma	Cat#MAB374	1:4000
	Rabbit monoclonal anti-STIM1	Cell Signaling Technologies	Cat#5668	1:2000
	Rabbit polyclonal anti-STIM2	Cell Signaling Technologies	Cat#4917	1:1000
	α-IP3R1	Yule Lab	N/A	1:1000
	α-IP3R2	Yule Lab	N/A	1:1000
	Anti-IP3R-3	Becton, Dickinson (BD)	Cat#610313	1:500
	α-Tubulin (DM1A) Mouse mAb	Cell Signaling Technologies	Cat#3873S	1:5000
	680 CW goat anti-Mouse	LI-COR	Cat#926-68070	1:5000
	800 CW donkey anti-Rabbit	LI-COR	Cat#926-32213	1:10000
	Thapsigargin	Calbiochem	Cat#586005
	Carbachol	MilliporeSigma	Cat#212385
	Fura-2 AM	Invitrogen	Cat#F1201
	BAPTA-tetracesium Salt	Santa Cruz Biotechnology	Cat#480436-84-8
	Intercept® (TBS) Blocking Buffer	LI-COR	Cat#927-60001
	Halt Protease and Phosphatase Inhibitor	Thermo Scientific	Cat#PI78443
	RIPA Buffer	Sigma-Aldrich	Cat#R0278-50ML
	Gadolinium(III) Chloride	ACROS Organics	Cat#AC383560050
	Cyclopiazonic Acid	Alomone Labs	Cat#C-750
	Lipofectamine™ 2000 Transfection Reagent	Thermo Scientific	Cat#11668027
	Cal-520, potassium salt	AAT Bioquest	Cat#21140
	ci-IP3/PM	Tocris	Cat#6210
	EGTA, AM	Invitrogen	Cat#E1219
	Cell Lines	Source	Identifier
	HEK293 cells	ATCC	Cat#CRL-1573
	STIM1 KO cells	Trebak Lab1	N/A
	STIM2 KO cells	Trebak Lab1	N/A
	STIM1/2 KO cells	Trebak Lab1	N/A
	Orai2,3 DKO cells	Trebak Lab2	N/A
	Orai1,3 DKO cells	Trebak Lab2	N/A
	Orai1,2 DKO cells	Trebak Lab2	N/A
	Orai TKO cells	Trebak Lab2	N/A
	Orai2,3-STIM1 KO cells	Trebak Lab, this paper	N/A
	Orai2,3-STIM2 KO cells	Trebak Lab, this paper	N/A
	Orai1,3-STIM1 KO cells	Trebak Lab, this paper	N/A
	Orai1,3-STIM2 KO cells	Trebak Lab, this paper	N/A
	Orai1,2-STIM1 KO cells	Trebak Lab, this paper	N/A
	Orai1,2-STIM2 KO cells	Trebak Lab, this paper	N/A
	IP3R TKO cells	Yule Lab	N/A
	Software	Source	Identifier
	Graphpad Prism 8	GraphPad	https://www.graphpad.com/scientific-software/prism/
	Clampfit 10.3	Molecular Devices, LLC.	https://www.moleculardevices.com/
	ImageJ	Schneider et al., 2012	https://imagej.nih.gov/ij/
	LAS X	Leica	https://www.leica-microsystems.com/
	SlideBook 6.0	Intelligent Imaging Innovations, Inc.	https://www.intelligent-imaging.com/slidebook
	MAXCHELATOR	Chris Patton: cpatton@stanford.edu	http://maxchelator.stanford.edu/
	Image Studio Lite	LI-COR	https://www.licor.com/bio/image-studio-lite/download
	Commercial Kit	Source	Identifier
	Guide-it Mutation Detection Kit	Clontech Laboratories	Cat#631443
	Cell line Nucleofector Kit	Lonza	Cat#VCA-1003
	In-Fusion® HD EcoDry™ Cloning System	Clontech Laboratories	Cat#639688
	Pierce™ Rapid Gold BCA Protein Assay Kit	Thermo Scientific	Cat#A53225
	Recombinant DNA	Source	Identifier
	HA-NFAT1(4-460)-GFP	Addgene	Cat#11107
	HA-NFAT4(3-407)-GFP	Addgene	Cat#21664
	LentiCRISPR v2	Addgene	Cat#52961
	pU6-(Bbs1)-mCherry	Addgene	Cat#64324
	pSpCas9(BB)-2A-GFP (PX458)	Addgene	Cat#48138
	pCMV R-CEPIA1er	Addgene	Cat#58216
	CMV-CFP-ORAI1	Gill Lab	NA
	CMV-CFP-ORAI2	Gill Lab	NA
	CMV-CFP-ORAI3	Gill Lab	NA
	CMV-STIM1-YFP	Gill Lab	NA
	CMV-STIM2-YFP	Gill Lab	NA
	CMV-YFP-S1N-S2C	Trebak Lab1	NA
	CMV-YFP-S2N-S1C	Trebak Lab1	NA
	TK-YFP-S1N-S2C	Trebak Lab, this paper	NA
	TK-YFP-S2N-S1C	Trebak Lab, this paper	NA
	TK-STIM1-YFP	Trebak Lab, this paper	NA
	TK-STIM2-YFP	Trebak Lab, this paper	NA
	CMV-YFP-STIM2.1	Gill Lab	NA
	CMV-STIM1-F394H-YFP	Gill Lab	NA
	CMV-YFP-STIM2.1 (D80A/D82A)	Trebak Lab, this paper	NA
	CMV-STIM1-F394H (D76A/D78A)-YFP	Trebak Lab, this paper	NA
	Cloning Primers	Forward	Reverse
	CMV-YFP-STIM2.1 (D80A/D82A)	5’-ACAAATGGCTGATGCCAAAGATGGTGGAATTG-3’	5’-TGGCATCAGCCATTTGTTTATGTATTGTTTGAAG-3’
	CMV-STIM1-F394H (D76A/D78A)-YFP	5’-ACTGATGGCCGATGCTGCCAATGGTGATGTGG-3’	5’-CAGCATCGGCCATCAGTTTGTGGATGTTACGG-3’
	CRISPR/Cas9 Guide RNA	Sequence
	ORAI1 g1	5’-GTTGCTCACCGCCTCGATGT-3’
	ORAI2 g1	5’-ACGACAGGGCCTGTACCGAG-3’
	ORAI2 g3	5’-CTCATGCGGGGACTCGCTGA-3’
	ORAI3 g2	5’-GTTCGTGCACCGCGGCTACC-3’
	ORAI3 g4	5’-CCAGAGACTGCACCGCTACG-3’
	STIM1 g3	5’-TGATGAGCTTATCCTCACCA-3’
	STIM2 g1	5’-AGATGGTGGAATTGAAGTAG-3’
	1Emrich, S. M., Yoast, R. E., Xin, P., Zhang, X., Pathak, T., Nwokonko, R., Gueguinou, M. F., Subedi, K. P., Zhou, Y., Ambudkar, I. S., Hempel, N., Machaca, K., Gill, D. L., and Trebak, M. (2019) Cross-talk between N-terminal and C-terminal domains in stromal interaction molecule 2 (STIM2) determines enhanced STIM2 sensitivity. The Journal of biological chemistry 294, 6318-6332
	2Yoast, R. E., Emrich, S. M., Zhang, X., Xin, P., Johnson, M. T., Fike, A. J., Walter, V., Hempel, N., Yule, D. I., Sneyd, J., Gill, D. L., and Trebak, M. (2020) The native ORAI channel trio underlies the diversity of Ca(2+) signaling events. Nat Commun 11, 2444
