## Supplementary material for "Omnitemporal choreographies of IP_3_R and all five STIM/Orai underlie the complexity of mammalian Ca^2+^ signaling": Stastics

### Sheet: All Statistics
Figure 1
Figure 1A STIM1					Figure 1A STIM2
Reference	WT HEK293	WT HEK293	WT HEK293		Reference	WT HEK293	WT HEK293	WT HEK293
Comparison	STIM1 KO	STIM2 KO	STIM1/2 KO		Comparison	STIM1 KO	STIM2 KO	STIM1/2 KO
p-Value	<0.0001	0.4058	<0.0001		p-Value	0.9994	<0.0001	<0.0001
Figure 1C
Reference	WT HEK293	WT HEK293	WT HEK293	WT HEK293
Comparison	STIM1 KO	STIM2 KO	STIM1/2 KO	ORAI-TKO
p-Value	<0.0001	0.3912	<0.0001	<0.0001
Figure 1I
Reference	WT HEK293	WT HEK293	WT HEK293	WT HEK293	STIM1 KO
Comparison	STIM1 KO	STIM2 KO	STIM1/2 KO	ORAI-TKO	STIM2 KO
p-Value	>0.9999	0.0082	0.2256	<0.0001	0.0147
Figure 1J
Reference	WT HEK293	WT HEK293	WT HEK293	WT HEK293
Comparison	STIM1 KO	STIM2 KO	STIM1/2 KO	ORAI-TKO
p-Value	0.0282	0.0828	0.0453	0.9998
Figure 1K
Reference	WT HEK293	WT HEK293	WT HEK293	WT HEK293
Comparison	STIM1 KO	STIM2 KO	STIM1/2 KO	ORAI-TKO
p-Value	0.0105	0.2684	0.0105	0.0415
Figure 1L
Reference	WT HEK293	WT HEK293	WT HEK293	WT HEK293
Comparison	STIM1 KO	STIM2 KO	STIM1/2 KO	ORAI-TKO
p-Value	0.9992	0.6434	<0.0001	0.0622
Figure 1Q	3uM				10uM				30uM				90uM
Reference	WT HEK293	WT HEK293	WT HEK293		WT HEK293	WT HEK293	WT HEK293		WT HEK293	WT HEK293	WT HEK293		WT HEK293	WT HEK293	WT HEK293
Comparison	STIM1 KO	STIM2 KO	STIM1/2 KO		STIM1 KO	STIM2 KO	STIM1/2 KO		STIM1 KO	STIM2 KO	STIM1/2 KO		STIM1 KO	STIM2 KO	STIM1/2 KO
p-Value	0.7198	0.9462	0.0002		0.016	0.6856	0.0084		0.0064	0.0087	0.0891		<0.0001	0.1503	0.0165
Figure 1R	3uM				10uM				30uM				90uM
Reference	WT HEK293	WT HEK293	WT HEK293		WT HEK293	WT HEK293	WT HEK293		WT HEK293	WT HEK293	WT HEK293		WT HEK293	WT HEK293	WT HEK293
Comparison	STIM1 KO	STIM2 KO	STIM1/2 KO		STIM1 KO	STIM2 KO	STIM1/2 KO		STIM1 KO	STIM2 KO	STIM1/2 KO		STIM1 KO	STIM2 KO	STIM1/2 KO
p-Value	0.3582	0.6468	0.3582		0.0226	0.6276	0.0226		<0.0001	<0.0001	<0.0001		<0.0001	0.0893	<0.0001
Figure 1S	3uM				10uM				30uM				90uM
Reference	WT HEK293	WT HEK293	WT HEK293		WT HEK293	WT HEK293	WT HEK293		WT HEK293	WT HEK293	WT HEK293		WT HEK293	WT HEK293	WT HEK293
Comparison	STIM1 KO	STIM2 KO	STIM1/2 KO		STIM1 KO	STIM2 KO	STIM1/2 KO		STIM1 KO	STIM2 KO	STIM1/2 KO		STIM1 KO	STIM2 KO	STIM1/2 KO
p-Value	0.9415	0.8162	0.0004		0.1229	0.1001	0.1001		0.5339	0.9751	<0.0001		<0.0001	0.929	<0.0001
Figure 2
Figure 2H			Figure 2H
Reference	tk-STIM1		Reference	tk-S1N-S2C
Comparison	tk-STIM2		Comparison	tk-S2N-S1C
p-Value	<0.0001		p-Value	<0.0001
Figure 2I			Figure 2I
Reference	tk-STIM1		Reference	tk-S1N-S2C
Comparison	tk-STIM2		Comparison	tk-S2N-S1C
p-Value	0.0959		p-Value	0.0003
Figure 2J			Figure 2J
Reference	tk-STIM1		Reference	tk-S1N-S2C
Comparison	tk-STIM2		Comparison	tk-S2N-S1C
p-Value	0.0086		p-Value	0.0005
Figure 2K			Figure 2K
Reference	tk-STIM1		Reference	tk-S1N-S2C
Comparison	tk-STIM2		Comparison	tk-S2N-S1C
p-Value	0.0001		p-Value	<0.0001
Figure 2L			Figure 2L
Reference	tk-STIM1		Reference	tk-S1N-S2C
Comparison	tk-STIM2		Comparison	tk-S2N-S1C
p-Value	0.7081		p-Value	0.0646
Figure 2N
Reference	ORAI1	ORAI1	ORAI2
Comparison	ORAI2	ORAI3	ORAI3
p-Value	<0.0001	<0.0001	>0.9999
Figure 2O
Reference	ORAI1	ORAI1	ORAI2
Comparison	ORAI2	ORAI3	ORAI3
p-Value	<0.0001	>0.9999	<0.0001
Figure 2P
Reference	ORAI1	ORAI1	ORAI2
Comparison	ORAI2	ORAI3	ORAI3
p-Value	0.2954	0.8623	>0.9999
Figure 2R
Reference	ORAI1	ORAI1	ORAI2
Comparison	ORAI2	ORAI3	ORAI3
p-Value	0.5419	<0.0001	<0.0001
Figure 2S
Reference	ORAI1	ORAI1	ORAI2
Comparison	ORAI2	ORAI3	ORAI3
p-Value	0.0008	>0.9999	0.001
Figure 2T
Reference	ORAI1	ORAI1	ORAI2
Comparison	ORAI2	ORAI3	ORAI3
p-Value	0.197	>0.9999	0.0638
Figure 3
Figure 3B
Reference	ORAI2,3 DKO	ORAI2,3 DKO
Comparison	ORAI2,3-STIM1 KO	ORAI2,3-STIM2 KO
p-Value	<0.0001	0.0041
Figure 3G
Reference	ORAI1,2 DKO	ORAI1,2 DKO
Comparison	ORAI1,2 -STIM1 KO	ORAI1,2 -STIM2 KO
p-Value	<0.0001	<0.0001
Figure 3G
Reference	ORAI1,3 DKO	ORAI1,3 DKO
Comparison	ORAI1,3 -STIM1 KO	ORAI1,3 -STIM2 KO
p-Value	0.4983	0.0012
Figure 3P				Figure 3P				Figure 3P
Reference	ORAI2,3 DKO	ORAI2,3 DKO		Reference	ORAI1,2 DKO	ORAI1,2 DKO		Reference	ORAI1,3 DKO	ORAI1,3 DKO
Comparison	ORAI2,3-STIM1 KO	ORAI2,3-STIM2 KO		Comparison	ORAI1,2 -STIM1 KO	ORAI1,2 -STIM2 KO		Comparison	ORAI1,3 -STIM1 KO	ORAI1,3 -STIM2 KO
p-Value	0.1602	0.7329		p-Value	>0.9999	0.0966		p-Value	<0.0001	0.3612
Figure 3Q				Figure 3Q				Figure 3Q
Reference	ORAI2,3 DKO	ORAI2,3 DKO		Reference	ORAI1,2 DKO	ORAI1,2 DKO		Reference	ORAI1,3 DKO	ORAI1,3 DKO
Comparison	ORAI2,3-STIM1 KO	ORAI2,3-STIM2 KO		Comparison	ORAI1,2 -STIM1 KO	ORAI1,2 -STIM2 KO		Comparison	ORAI1,3 -STIM1 KO	ORAI1,3 -STIM2 KO
p-Value	<0.0001	0.0002		p-Value	0.161	0.7679		p-Value	0.6796	0.1239
Figure 3R				Figure 3R				Figure 3R
Reference	ORAI2,3 DKO	ORAI2,3 DKO		Reference	ORAI1,2 DKO	ORAI1,2 DKO		Reference	ORAI1,3 DKO	ORAI1,3 DKO
Comparison	ORAI2,3-STIM1 KO	ORAI2,3-STIM2 KO		Comparison	ORAI1,2 -STIM1 KO	ORAI1,2 -STIM2 KO		Comparison	ORAI1,3 -STIM1 KO	ORAI1,3 -STIM2 KO
p-Value	<0.0001	0.0002		p-Value	>0.9999	>0.9999		p-Value	>0.9999	>0.9999
Figure 3S				Figure 3S				Figure 3S
Reference	ORAI2,3 DKO	ORAI2,3 DKO		Reference	ORAI1,2 DKO	ORAI1,2 DKO		Reference	ORAI1,3 DKO	ORAI1,3 DKO
Comparison	ORAI2,3-STIM1 KO	ORAI2,3-STIM2 KO		Comparison	ORAI1,2 -STIM1 KO	ORAI1,2 -STIM2 KO		Comparison	ORAI1,3 -STIM1 KO	ORAI1,3 -STIM2 KO
p-Value	0.4179	>0.9999		p-Value	0.161	0.7679		p-Value	0.6796	0.1239
Figure 4
Figure 4E
Reference	WT HEK293	WT HEK293	WT HEK293
Comparison	STIM1 KO	STIM2 KO	STIM1/2 KO
p-Value	>0.9999	>0.9999	<0.0001
Figure 4G
Reference	WT HEK293	WT HEK293	WT HEK293
Comparison	STIM1 KO	STIM2 KO	STIM1/2 KO
p-Value	>0.9999	>0.9999	<0.0001
Figure 4H
Reference	WT HEK293	WT HEK293	WT HEK293
Comparison	STIM1 KO	STIM2 KO	STIM1/2 KO
p-Value	0.0005	>0.9999	<0.0001
Figure 4J
Reference	STIM1/2 KO	STIM1/2 KO	STIM1/2 KO
Comparison	STIM2.1	STIM1-F394H	STIM2.1+F394H
p-Value	0.4735	0.0149	0.0008
Figure 4K
Reference	STIM1/2 KO	STIM1/2 KO	STIM1/2 KO
Comparison	STIM2.1	STIM1-F394H	STIM2.1+F394H
p-Value	0.7067	0.0467	0.0008
Figure 4Q
Reference	STIM1/2 KO	STIM1/2 KO	STIM1/2 KO
Comparison	STIM2.1 EF Mutant	STIM1-F394H EF Mutant	Combined EF Mutants
p-Value	0.5026	0.335	>0.9999
Figure 4R
Reference	STIM1/2 KO	STIM1/2 KO	STIM1/2 KO
Comparison	STIM2.1 EF Mutant	STIM1-F394H EF Mutant	Combined EF Mutants
p-Value	>0.9999	0.447	>0.9999
Figure 5
Figure 5C
Reference	WT HEK293
Comparison	STIM1/2 KO
p-Value	0.0021
Figure 5D
Reference	WT HEK293
Comparison	STIM1/2 KO
p-Value	0.0327
Figure 5F			Figure 5F			Figure 5F			Figure 5F
Reference	WT r20		Reference	WT r50		Reference	WT r80		Reference	WT r100
Comparison	S1/2 r20		Comparison	S1/2 r50		Comparison	S1/2 r80		Comparison	S1/2 r100
p-Value	0.2572		p-Value	0.3238		p-Value	0.5292		p-Value	0.1777
Figure 5F			Figure 5F			Figure 5F			Figure 5F
Reference	WT f80		Reference	WT f50		Reference	WT f20		Reference	WT f0
Comparison	S1/2 f80		Comparison	S1/2 f50		Comparison	S1/2 f20		Comparison	S1/2 f0
p-Value	0.2538		p-Value	0.2578		p-Value	0.5594		p-Value	0.4923
Figure 7
Figure 7B
Reference	WT HEK293	WT HEK293	WT HEK293
Comparison	STIM1 KO	STIM2 KO	STIM1/2 KO
p-Value	0.0418	<0.0001	<0.0001
Figure 7D
Reference	WT HEK293	WT HEK293	WT HEK293
Comparison	STIM1 KO	STIM2 KO	STIM1/2 KO
p-Value	<0.0001	0.0358	<0.0001
Figure 7H
Reference	WT HEK293	WT HEK293	WT HEK293
Comparison	STIM1 KO	STIM2 KO	STIM1/2 KO
p-Value	0.0007	0.0239	<0.0001
Figure 7J
Reference	WT HEK293	WT HEK293	WT HEK293
Comparison	STIM1 KO	STIM2 KO	STIM1/2 KO
p-Value	<0.0001	0.0001	<0.0001
Supplemental Figure 1
Figure S1E
Reference	WT HEK293	WT HEK293	WT HEK293
Comparison	STIM1 KO	STIM2 KO	STIM1/2 KO
p-Value	0.9489	0.9385	0.3719
Figure S1F
Reference	WT HEK293	WT HEK293	WT HEK293
Comparison	STIM1 KO	STIM2 KO	STIM1/2 KO
p-Value	0.7731	0.8344	0.1447
Figure S1G
Reference	WT HEK293	WT HEK293	WT HEK293
Comparison	STIM1 KO	STIM2 KO	STIM1/2 KO
p-Value	0.954	0.7545	0.1202
Supplemental Figure 2
Figure S2E
Reference	WT HEK293	WT HEK293	WT HEK293	WT HEK293	WT HEK293	WT HEK293
Comparison	STIM1 KO Clone 1	STIM1 KO Clone 4	STIM2 KO Clone 6	STIM2 KO Clone 14	STIM1/2 KO Clone 1	STIM1/2 KO Clone 20
p-Value	0.4568	>0.9999	>0.9999	<0.0001	>0.9999	>0.9999
Figure S2F
Reference	WT HEK293	WT HEK293	WT HEK293	WT HEK293	WT HEK293	WT HEK293
Comparison	STIM1 KO Clone 1	STIM1 KO Clone 4	STIM2 KO Clone 6	STIM2 KO Clone 14	STIM1/2 KO Clone 1	STIM1/2 KO Clone 20
p-Value	0.0159	0.0216	0.027	0.8184	0.8154	0.0017
Figure S2G
Reference	WT HEK293	WT HEK293	WT HEK293	WT HEK293	WT HEK293	WT HEK293
Comparison	STIM1 KO Clone 1	STIM1 KO Clone 4	STIM2 KO Clone 6	STIM2 KO Clone 14	STIM1/2 KO Clone 1	STIM1/2 KO Clone 20
p-Value	0.1062	0.1062	0.5247	>0.9999	0.1062	0.1062
Figure S2G
Reference	WT HEK293	WT HEK293	WT HEK293	WT HEK293	WT HEK293	WT HEK293
Comparison	STIM1 KO Clone 1	STIM1 KO Clone 4	STIM2 KO Clone 6	STIM2 KO Clone 14	STIM1/2 KO Clone 1	STIM1/2 KO Clone 20
p-Value	0.8469	0.9237	0.2681	0.6378	0.0009	<0.0001
Supplemental Figure 3
Figure S3D
Reference	S1N-S2C
Comparison	S2N-S1C
p-Value	0.0003
Supplemental Figure 4
Figure S4E
Reference	WT HEK293	WT HEK293	WT HEK293	STIM1/2 KO
Comparison	WT HEK293 5uM Gd3+	STIM1/2 KO 5uM Gd3+	STIM1/2 KO	STIM1/2 KO 5uM Gd3+
p-Value	<0.0001	0.4866	0.0229	0.0918
Supplemental Figure 5
Figure S5A
Reference	WT HEK293	WT HEK293	WT HEK293
Comparison	STIM1 KO	STIM2 KO	STIM1/2 KO
p-Value	0.4136	0.028	0.0007
Figure S5B
Reference	WT HEK293	WT HEK293	WT HEK293
Comparison	STIM1 KO	STIM2 KO	STIM1/2 KO
p-Value	0.4871	0.0264	0.0002
Figure S5C
Reference	WT HEK293	WT HEK293	WT HEK293
Comparison	STIM1 KO	STIM2 KO	STIM1/2 KO
p-Value	0.7065	0.9981	0.5244
Figure S5F
Reference	STIM1/2 KO
Comparison	STIM2.1+STIM1-F394H
p-Value	0.0186
Figure S5G
Reference	STIM1/2 KO
Comparison	STIM2.1+STIM1-F394H
p-Value	0.0294
Figure S5H
Reference	STIM1/2 KO
Comparison	STIM2.1+STIM1-F394H
p-Value	0.0323
Figure S5I
Reference	STIM1/2 KO
Comparison	STIM2.1+STIM1-F394H
p-Value	>0.9999
Figure S5J
Reference	STIM1/2 KO	STIM1/2 KO	STIM1/2 KO
Comparison	STIM2.1	STIM1-F394H	STIM2.1+F394H
p-Value	0.7056	0.0286	0.8101
Figure S5K
Reference	STIM1/2 KO	STIM1/2 KO	STIM1/2 KO
Comparison	STIM2.1	STIM1-F394H	STIM2.1+F394H
p-Value	>0.9999	>0.9999	>0.9999
Figure S5L
Reference	STIM1/2 KO	STIM1/2 KO	STIM1/2 KO
Comparison	STIM2.1	STIM1-F394H	STIM2.1+F394H
p-Value	0.7056	0.0286	0.8101
Figure S5M
Reference	STIM1/2 KO	STIM1/2 KO	STIM1/2 KO
Comparison	STIM2.1 EF Mutant	STIM1-F394H EF Mutant	Combined EF Mutants
p-Value	>0.9999	0.447	>0.9999
Figure S5N
Reference	STIM1/2 KO	STIM1/2 KO	STIM1/2 KO
Comparison	STIM2.1 EF Mutant	STIM1-F394H EF Mutant	Combined EF Mutants
p-Value	>0.9999	>0.9999	>0.9999
Figure S5O
Reference	STIM1/2 KO	STIM1/2 KO	STIM1/2 KO
Comparison	STIM2.1 EF Mutant	STIM1-F394H EF Mutant	Combined EF Mutants
p-Value	0.1666	0.1364	0.9999
Supplemental Figure 6
Figure S6B
Reference	WT HEK293	WT HEK293	WT HEK293
Comparison	STIM1 KO	STIM2 KO	STIM1/2 KO
p-Value	0.2169	0.6905	>0.9999
Figure S6C
Reference	WT HEK293	WT HEK293	WT HEK293
Comparison	STIM1 KO	STIM2 KO	STIM1/2 KO
p-Value	<0.0001	0.1958	<0.0001
Supplemental Figure 7
Figure S7A
Reference	WT HEK293
Comparison	STIM1/2 KO
p-Value	0.0079
Figure S7B
Reference	WT HEK293
Comparison	STIM1/2 KO
p-Value	0.0369
Figure S7D			Figure S7D			Figure S7D			Figure S7D
Reference	WT r20		Reference	WT r50		Reference	WT r80		Reference	WT r100
Comparison	S1/2 r20		Comparison	S1/2 r50		Comparison	S1/2 r80		Comparison	S1/2 r100
p-Value	0.3855		p-Value	0.416		p-Value	0.1645		p-Value	0.4992
Figure S7D			Figure S7D			Figure S7D			Figure S7D
Reference	WT f80		Reference	WT f50		Reference	WT f20		Reference	WT f0
Comparison	S1/2 f80		Comparison	S1/2 f50		Comparison	S1/2 f20		Comparison	S1/2 f0
p-Value	0.3456		p-Value	0.5834		p-Value	0.1272		p-Value	0.2412
